# Tracking the Metabolic Fate of Exogenous Arachidonic Acid in Ferroptosis Using Dual-Isotope Labeling Lipidomics

**DOI:** 10.1101/2023.05.28.542640

**Authors:** Noelle Reimers, Quynh Do, Rutan Zhang, Angela Guo, Ryan Ostrander, Alyson Shoji, Chau Vuong, Libin Xu

## Abstract

Lipid metabolism is implicated in a variety of diseases, including cancer, cell death, and inflammation, but lipidomics has proven to be challenging due to the vast structural diversity over a narrow range of mass and polarity of lipids. Isotope labeling is often used in metabolomics studies to follow the metabolism of exogenously added labeled compounds because they can be differentiated from endogenous compounds by the mass shift associated with the label. The application of isotope labeling to lipidomics has also been explored as a method to track the metabolism of lipids in various disease states. However, it can be difficult to differentiate a single isotopically labeled lipid from the rest of the lipidome due to the variety of endogenous lipids present over the same mass range. Here we report the development of a dual-isotope deuterium labeling method to track the metabolic fate of exogenous polyunsaturated fatty acids, e.g, arachidonic acid (AA), in the context of ferroptosis using hydrophilic interaction-ion mobility-mass spectrometry (HILIC-IM-MS). Ferroptosis is a type of cell death that is dependent on lipid peroxidation. The use of two isotope labels rather than one enables the identification of labeled species by a signature doublet peak in the resulting mass spectra. A Python-based software, D-Tracer, was developed to efficiently extract metabolites with dual-isotope labels. The labeled species were then identified with *Lipydomics* based on their retention times, collision cross section, and *m/z* values. Changes in exogenous AA incorporation in the absence and presence of a ferroptosis inducer were elucidated.

**Table of Contents:** 
