## Supplemental Table S3 for "Tracking the Metabolic Fate of Exogenous Arachidonic Acid in Ferroptosis Using Dual-Isotope Labeling Lipidomics"

### Sheet: Data
	mz	mz adj	rt	ccs	POS_2022_04_22_NR_LIPIDS_HILIC_C1	POS_2022_04_22_NR_LIPIDS_HILIC_C2	POS_2022_04_22_NR_LIPIDS_HILIC_C3	POS_2022_04_22_NR_LIPIDS_HILIC_C4	POS_2022_04_22_NR_LIPIDS_HILIC_RD1	POS_2022_04_22_NR_LIPIDS_HILIC_RD2	POS_2022_04_22_NR_LIPIDS_HILIC_RD3	POS_2022_04_22_NR_LIPIDS_HILIC_RD4
0	1162.82	1151.75	3.8791	347.907	3529.99	3641.45	5190.15	3695.31	1728.25	1286.76	1551.22	1804
1	1156.77	1151.74	3.8791	341.823	12704.7	12738.3	18953.7	14815.8	6464.29	5006.04	5499.14	6005.01
2	1023.97	1012.9	0.431967	336.179	260.493	264.715	267.852	327.016	3125.61	3125.18	3270.77	3564.75
3	1017.94	1012.9	0.431967	336.205	530.288	580.073	563.902	633.209	5026.3	5277.26	5414.97	6021.73
4	1012.9	1001.83	0.431967	334.987	406.174	446.832	449.395	570.088	3208.09	3105.94	3373.71	3595.83
5	1006.87	1001.83	0.431967	333.772	562.402	570.767	583.307	654.964	2469.33	2390.96	2309.27	2651.6
6	995.941	984.872	0.431967	327.573	217.85	248.609	215.488	293.497	3283.39	3171.25	3288.81	3620.98
7	989.906	984.874	0.431967	330.107	568.1	630.676	632.652	645.161	5995.9	5925	6229.18	6849.23
8	968.923	957.854	0.431967	326.441	340.4	346.455	308.322	368.565	2419.75	2491.42	2606.6	2772.74
9	962.889	957.857	0.431967	326.47	462.452	477.836	520.036	545.491	4145	4221.81	4477.62	4791.85
10	962.889	951.819	0.431967	326.47	462.452	477.836	520.036	545.491	4145	4221.81	4477.62	4791.85
11	956.851	951.819	0.431967	327.756	871.938	921.356	1069.76	1051.83	6034.44	5933.8	6208.05	6786.1
12	936.872	925.802	0.431967	320.275	629.83	561.962	601.532	674.676	3848.46	3922.92	3924.79	4385.1
13	930.836	925.805	0.431967	321.575	1016.51	1045.62	1131.49	1220.14	4012.77	4243.25	4186.61	4544.12
14	936.583	925.514	3.41367	300.934	3719.95	6491.92	5881.57	5080.02	14414.2	14452.4	13774.9	15384.2
15	930.551	925.519	3.41367	300.962	4753.7	7532.02	7713.5	7650.81	15449	15550.9	14438	16807.5
16	930.765	919.696	6.26057	310.061	17.2831	24.906	44.9465	24.9035	1852.57	2254.28	2898.16	3150.27
17	924.726	919.695	6.26057	310.091	51.7675	69.8714	69.338	40.6921	2288.58	2655.53	3260.39	3442.79
18	920.616	909.547	3.41367	301.01	520.577	710.988	615.964	654.659	9908.55	9856.01	9509.32	10516.5
19	914.579	909.548	3.41367	299.728	6838.37	8150.67	7643.2	7499.64	16255.2	16075.9	15130.1	17093.5
20	908.772	886.633	6.26057	303.682	12.1672	9.66949	20.6241	17.178	2356.49	2928.98	3705.52	4042.52
21	902.734	886.633	6.26057	303.712	37.6622	34.9196	50.04	81.5774	5443.48	6621.76	8303.61	9072.85
23	896.696	886.633	6.26057	302.437	37.5585	61.703	129.913	51.2403	5031.27	6027.51	7256.73	7851.59
24	898.633	887.563	3.41367	297.176	827.885	813.346	805.569	714.96	6538.12	6505.59	6402.24	7110.8
25	892.595	887.563	3.41367	297.206	933.538	1540.66	1230.03	1213.55	8361.08	8199.35	8004.11	8916.74
26	896.618	885.548	3.41367	295.866	428.64	610.497	571.94	549.773	3004.56	2960.69	2888.28	3152.28
27	890.577	885.546	3.41367	297.216	4413.35	5374.96	5146.34	5185.43	8035.08	7637.85	6852.49	7491.13
28	880.741	858.602	6.26057	295.947	60.8195	77.999	84.4077	47.4384	3115.5	3709.45	4579.5	5126.58
29	874.705	858.604	6.26057	294.655	62.3613	45.98	108.504	95.9224	7445.56	8809.15	10550.7	12067
31	868.665	858.602	6.26057	296.01	95.2107	97.2797	179.856	177.465	7034.74	8026.44	9157.43	10518.7
32	847.682	836.612	6.3621	304.009	325.987	350.423	486.989	403.682	19503.2	21711.9	22947.6	24889.8
33	841.649	836.617	6.3621	304.044	3819.7	4004.05	3919.07	3687.13	16694.8	18136.3	19249.5	20532.8
34	807.654	796.584	5.1743	288.366	597.97	464.444	383.462	668.297	3872.57	4723.01	5440.94	6030.9
35	801.615	796.583	5.1743	288.403	1700.1	1773.05	1660.99	2009.6	5988.32	7222.31	8075.01	8778.02
36	805.672	794.603	6.3621	299.013	377.403	544.012	567.211	551.985	5792.5	4056.04	5987.9	6151.28
37	799.634	794.602	6.3621	296.409	246.78	431.947	497.49	160.057	3679.82	2336.17	3793.93	3811.84
38	805.638	794.569	5.12068	284.342	302.325	234.32	267.646	312.787	2290.59	3025.64	3424.94	3781.22
39	799.601	794.569	5.12068	283.026	1749.98	1788	1559.73	1658.08	3452.76	4187.53	4568.77	5060.83
40	778.574	767.504	5.053	287.204	16580.9	17071.6	14595.7	13533.1	6650.25	2487.28	6763.76	6805.72
41	772.527	767.495	5.053	280.479	6010.25	5530.12	5103.13	5268.73	3220.12	1137.73	3062.25	2824.26
42	761.612	750.543	5.053	275.08	48.1478	114.718	103.32	103.446	4216.85	1383.76	5254.11	5339.72
43	755.575	750.544	5.053	276.491	2319.25	2868.09	2296.66	1995.38	5778.82	2237.03	6466.74	6785.09
44	735.597	724.528	5.08685	277.995	909.148	1548.03	1540.28	1290.17	7374.36	3042.87	8593.14	8772.25
45	729.561	724.529	5.08685	278.037	5157.72	5003.44	3569.27	3742.55	10672.6	3883.79	11602.4	11644
46	638.605	627.536	3.41367	264.881	1940.14	1176.14	1782.46	1646.92	20932.3	20845.6	20575.2	23456.3
47	632.568	627.536	3.41367	263.526	1281.84	2015.09	1641.88	1613.46	22600.2	22599.8	21592.4	25757.5
48	588.589	577.519	1.94962	259.69	129.417	88.0635	84.6281	100.871	9816.28	9654.15	6203.44	5578.92
49	582.551	577.519	1.94962	259.751	497.325	549.686	585.071	545.715	12513.7	12233.7	7840.53	7167.12

### Sheet: Final ID 
	mz adj	rt	ccs	ID
0	1151.75	3.8791	347.907	Unknown_PI
1	1151.74	3.8791	341.823	Unknown_PI
2	1012.9	0.431967	336.179	TG 62:4
3	1012.9	0.431967	336.205	TG 62:4
4	1001.83	0.431967	334.987	TG 60:6
5	1001.83	0.431967	333.772	TG 60:6
6	984.872	0.431967	327.573	TG 60:4
7	984.874	0.431967	330.107	TG 60:4
8	946.784	0.431967	326.441	TG 58:9
9	946.788	0.431967	326.47	TG 58:9
11	946.788	0.431967	327.756	TG 58:9
12	925.802	0.431967	320.275	Unknown
13	925.805	0.431967	321.575	Unknown
14	925.514	3.41367	300.934	PI 38:7
15	925.519	3.41367	300.962	PI 38:4
16	919.696	6.26057	310.061	PS(o46:8)
17	919.695	6.26057	310.091	PS(o46:8)
18	909.547	3.41367	301.01	PI 38:4
19	909.548	3.41367	299.728	PI 38:4
20	886.633	6.26057	303.682	PC 42:8
21	886.633	6.26057	303.712	PC 42:8
23	886.633	6.26057	302.437	PC 42:8
24	887.563	3.41367	297.176	PI 38:4
25	887.563	3.41367	297.206	PI 38:4
26	885.548	3.41367	295.866	PI 38:5
27	885.546	3.41367	297.216	PI 38:5
28	858.602	6.26057	295.947	PC 42:8
29	858.604	6.26057	294.655	PC 42:8
31	858.602	6.26057	296.01	PC 42:8
32	836.612	6.3621	304.009	PC 40:5
33	836.617	6.3621	304.044	PS O-42:4
34	796.584	5.1743	288.366	PE 40:4
35	796.583	5.1743	288.403	PE 40:4
36	794.603	6.3621	299.013	PC O-38:5
37	794.602	6.3621	296.409	PS O-38:6
38	794.569	5.12068	284.342	PE 40:5
39	794.569	5.12068	283.026	PE 40:5
40	767.504	5.053	287.204	Uknown_PE
41	767.495	5.053	280.479	Uknown_PE
42	750.543	5.053	275.08	PE O-38:6
43	750.544	5.053	276.491	PE O-38:5;O
44	724.528	5.08685	277.995	PE O-36:5
45	724.529	5.08685	278.037	PE O-36:5
46	627.536	3.41367	264.881	DG 38:4
47	627.536	3.41367	263.526	Unknown_PI
48	577.519	1.94962	259.69	Unknown
49	577.519	1.94962	259.751	Unknown
