## Supplemental Table S4 for "Tracking the Metabolic Fate of Exogenous Arachidonic Acid in Ferroptosis Using Dual-Isotope Labeling Lipidomics"

### Sheet: Data
	mz	mz adj	rt	ccs	NEG_2022_04_22_NR_LIPIDS_HILIC_C1	NEG_2022_04_22_NR_LIPIDS_HILIC_C2	NEG_2022_04_22_NR_LIPIDS_HILIC_C3	NEG_2022_04_22_NR_LIPIDS_HILIC_C4	NEG_2022_04_22_NR_LIPIDS_HILIC_RD1	NEG_2022_04_22_NR_LIPIDS_HILIC_RD2	NEG_2022_04_22_NR_LIPIDS_HILIC_RD3	NEG_2022_04_22_NR_LIPIDS_HILIC_RD4
0	978.621	967.552	3.37978	312.487	275.605	325.387	257.979	221.783	5145.52	5188.33	5715.82	6050.71
1	972.584	967.552	3.37978	312.514	934.621	1094.74	954.822	927.085	6602.05	6641.53	7256.79	7581.59
2	976.604	965.534	1.01872	308.313	447.1	568.032	469.375	449.83	2290.23	2399.96	2324.6	2844.65
3	970.563	965.532	1.01872	308.339	1810.93	2170.76	2037.41	1907.62	4358.49	4484.77	4198.42	5014.24
4	949.65	938.58	3.31208	302.811	32.9626	45.5131	49.6655	37.8227	1868.77	1875.23	2083.75	2324.25
5	943.614	938.582	3.31208	301.425	942.75	1360.58	1146.24	956.883	2574.42	2488.66	2684.11	3130.45
6	924.649	913.58	3.41363	305.747	94.4296	180.516	110.587	105.604	5443.41	5738.74	6420.32	7375.7
7	918.611	913.58	3.41363	305.777	460.345	614.669	524.547	530.194	7340.29	7544.26	8326.42	9572.16
8	922.633	911.564	3.37978	302.938	75.8361	123.885	103.485	96.7332	4010.51	3999.99	4469.11	4945.18
9	916.597	911.565	3.37978	304.379	2474.89	3182.76	2840.33	2696.99	5086.56	4749.95	5284.7	5863.93
10	905.69	894.62	6.36177	304.433	60.3571	99.3459	95.3266	89.243	1665.93	1781.14	1922.35	1958.57
11	899.653	894.621	6.36177	303.052	209.274	270.138	286.411	257.443	1917.5	2040.66	2123.22	2163.94
12	896.759	885.69	3.41363	295.96	0.12338	1.30503	0.949313	1.05801	3812.53	3883.23	3988.1	4685.87
13	890.721	885.689	3.41363	295.99	297.456	356.374	286.484	268.774	4130.06	4662.23	4532.71	5603.73
14	896.618	885.549	3.37978	295.96	807.524	814.474	758.517	789.945	70081.6	71066.4	75297.1	82850.3
15	890.581	885.55	3.37978	294.559	6230.95	7050.94	6336.57	6066.19	78624.2	79707.7	84702.1	92767
16	894.603	883.534	3.37978	291.667	395.699	455.036	425.317	364.334	26922.1	27365.7	29171.6	31106.7
17	888.567	883.535	3.37978	294.57	24933.1	28630.1	26721.4	25261.4	35853.5	34602.1	36199.8	39525.5
18	894.603	883.533	1.05257	291.667	503.678	588.601	540.177	511.646	28758.2	28312.6	28762	36728.3
19	888.565	883.533	1.05257	290.255	3702.93	4618.74	3987.21	3481.19	31359.3	30806.9	31197.3	39952.2
20	882.603	871.534	3.41363	290.285	400.981	439.304	417.747	409.363	3213.22	3309.61	3480.9	3751.86
21	876.567	871.536	3.41363	288.87	1960.65	2280.12	2038.8	1924.73	4902.91	5082.68	5246.92	5641.95
22	877.661	866.592	6.36177	296.057	66.9675	75.642	57.803	63.0565	3347.7	3608.85	3897.17	3857.63
23	871.624	866.592	6.36177	296.089	1188.65	1309.53	1423.6	1374.71	4122.77	4426.58	4661.35	4598.35
24	874.642	863.573	6.41537	300.349	442.314	554.684	537.265	506.081	1815.63	1932.09	2018.91	2029.65
25	868.606	863.575	6.41537	297.534	3317.18	3397.71	3773.06	3593	1770.18	1737.75	1679.4	1711.65
26	861.631	850.561	0.897417	291.836	376.339	414.323	397.15	383.128	1562.46	1780.21	2093.12	2295.55
27	855.593	850.562	0.897417	291.868	1065.4	1193.01	1095.72	1007.07	2634.42	2876.03	3036.34	3297.7
28	839.64	828.571	0.897417	283.246	350.609	384.515	369.823	354.018	1960.77	2383.32	2583.61	2891.34
29	833.602	828.571	0.897417	283.28	822.894	856.622	777.636	752.009	5159.6	6053.06	6525.26	7298.38
30	805.639	794.57	5.17413	280.505	87.945	93.207	115.312	101.3	2751.8	3675.16	4230.06	4806.46
31	799.601	794.57	5.17413	279.068	884.995	951.85	953.557	916.529	3570.15	4605.29	5309.27	6079.93
32	803.624	792.555	5.17413	277.568	196.285	211.592	258.285	229.419	1954.56	2574.83	3138.93	3615.64
33	797.587	792.555	5.17413	277.604	1363.28	1446.84	1476.12	1370.15	2345.18	2911.44	3487.79	4002.4
34	777.609	766.539	5.17413	271.778	368.586	411.357	423.448	415.818	4653.35	5758.05	6231.47	7014.43
35	771.571	766.54	5.17413	271.815	4104.21	5297.57	4641.61	4973.75	5940.63	7169.46	8052.19	8860.85
36	761.613	750.544	5.05283	270.38	212.854	262.412	264.369	240.489	7032.27	1996.91	9849.98	10082.1
37	755.574	750.542	5.05283	270.418	1393.21	1580.14	1534.51	1457.99	7927.79	2478.88	10840.9	11305.8

### Sheet: Final ID
	mz adj	rt	ccs	ID
0	967.552	3.37978	312.487	PI 40:7
1	967.552	3.37978	312.514	PI O-42:7
2	965.534	1.01872	308.313	Unknown
3	965.532	1.01872	308.339	Unknown
4	938.58	3.31208	302.811	Unknown
5	938.582	3.31208	301.425	Unknown
6	913.58	3.41363	305.747	PI 40:4
7	913.58	3.41363	305.777	PI 40:4
8	911.564	3.37978	302.938	PI 40:5
9	911.565	3.37978	304.379	PI 40:5
10	894.62	6.36177	304.433	PS 44:4
11	894.621	6.36177	303.052	PS 44:4
12	885.69	3.41363	295.96	Unknown_PI
13	885.689	3.41363	295.99	Unknown_PI
14	885.549	3.37978	295.96	PI 38:4
15	885.55	3.37978	294.559	PI 38:4
16	883.534	3.37978	291.667	PI 38:5
17	883.535	3.37978	294.57	PI 38:5
18	883.533	1.05257	291.667	Unknown
19	883.533	1.05257	290.255	Unknown
20	871.534	3.41363	290.285	PI O-38:4
21	871.536	3.41363	288.87	PI O-38:4
22	866.592	6.36177	296.057	PS 42:4
23	866.592	6.36177	296.089	PS 42:4
24	863.573	6.41537	300.349	PA 44:6
25	863.575	6.41537	297.534	PA 44:6
26	850.561	0.897417	291.836	Unknown
27	850.562	0.897417	291.868	Unknown
28	828.571	0.897417	283.246	Unknown
29	828.571	0.897417	283.28	Unknown
30	794.57	5.17413	280.505	PE 40:4
31	794.57	5.17413	279.068	PE 40:4
32	792.555	5.17413	277.568	PE 40:5
33	792.555	5.17413	277.604	PE 40:5
34	766.539	5.17413	271.778	PE 38:4
35	766.54	5.17413	271.815	PE O-38:5;O
36	750.544	5.05283	270.38	PE O-38:5
37	750.542	5.05283	270.418	PE O-38:5
